# Impairment of methylglyoxal detoxification systems causes mitochondrial dysfunction and schizophrenia-like behavioral deficits

**DOI:** 10.1101/2020.07.08.192906

**Authors:** Kazuya Toriumi, Stefano Berto, Shin Koike, Noriyoshi Usui, Takashi Dan, Kazuhiro Suzuki, Mitsuhiro Miyashita, Yasue Horiuchi, Akane Yoshikawa, Yuki Sugaya, Takaki Watanabe, Mai Asakura, Masanobu Kano, Yuki Ogasawara, Toshio Miyata, Masanari Itokawa, Genevieve Konopka, Makoto Arai

## Abstract

Methylglyoxal (MG) is a cytotoxic *α*-dicarbonyl byproduct of glycolysis. Our bodies have several bio-defense systems to detoxify MG, including an enzymatic system by glyoxalase (GLO) 1 and a scavenge system by vitamin B6 (VB6). We know a population of patients with schizophrenia impaired MG detoxification systems. However, the molecular mechanism connecting them remains poorly understood. We created a novel mouse model for MG detoxification deficits by feeding *Glo1* knockout mice VB6-lacking diets (KO/VB6(-)) and evaluated the effects of impaired MG detoxification systems on brain function. KO/VB6(-) mice accumulated MG in the prefrontal cortex (PFC), hippocampus, and striatum, and displayed schizophrenia-like behavioral deficits. Furthermore, we found aberrant gene expression related to mitochondria function in the PFC of the KO/VB6(-) mice. We demonstrated respiratory deficits in mitochondria isolated from the PFC of KO/VB6(-) mice. These findings suggest that MG detoxification deficits might cause schizophrenia-like behavioral deficits via mitochondrial dysfunction in the PFC.
