## Supplementary Table S2 for "Impairment of methylglyoxal detoxification systems causes mitochondrial dysfunction and schizophrenia-like behavioral deficits"

### Sheet: Sheet1
GLO1 KO x VB6(-) DEGs FDR < 0.05, log2FC > |0.3|
PFC						HIP						STR
vs. WT/VB6(-)		vs. KO/VB6(+)		vs. KO/VB6(-)		vs. WT/VB6(-)		vs. KO/VB6(+)		vs. KO/VB6(-)		vs. WT/VB6(-)		vs. KO/VB6(+)		vs. KO/VB6(-)
Gene	log2FC	Gene	log2FC	Gene	log2FC	Gene	log2FC	Gene	log2FC	Gene	log2FC	Gene	log2FC	Gene	log2FC	Gene	log2FC
Igf2	0.331996	Glo1	-2.92453	Glo1	-3.68408			Glo1	-0.527033	Glo1	-3.10138	Igf2	0.391782	Glo1	-1.51117	Glo1	-0.926799
		Atp6v0c	-1.00848	Rpl39	-1.04522			Atp6v0c	-0.580494	Atp6v0c	-0.902957			Zfp40	-0.453443	Slc22a3	0.610136
		Tagap	0.60761	Rpl13	-0.86484			Zfp758	-0.508704	Zfp758	-0.515694			Zfp758	-0.479422	Atp6v0c	-0.479037
		Etnppl	-0.618597	Zfp40	-0.755491			Zfp40	-0.439787	Rps2	-0.499916			Slc22a3	0.414772	Zfp758	-0.541749
		Zfp40	-0.575071	Atp5g3	-0.751479			Decr2	-0.400089	Tagap	0.46861			Rps2	-0.380177	Rps2	-0.527547
		Ppil1	-0.589233	B2m	-0.649006			Rps2	-0.40283	Zfp983	0.496048			Gnptg	-0.367672	Zfp40	-0.451086
		Zfp758	-0.524357	Atp6v0c	-0.941505			Tagap	0.307347	Zfp40	-0.389402			Zfp945	0.311359	Gnptg	-0.440013
		Sparc	-0.35765	Zfp758	-0.776798			Zfp983	0.383951	Prex2	-0.351432			Abca3	0.342782	Enpp5	-0.304207
		Pla2g7	-0.395912	Tmsb4x	-0.618647			Mdga1	0.321193	Zfp945	0.399834			Fndc1	0.323486	Zfp945	0.381438
		Fndc1	0.456737	Slc1a3	-0.437796			Prex2	-0.317917	Prelp	-0.401038			Zfp983	0.31663	Ppil1	-0.415049
		Tagap1	-0.456365	Sparc	-0.494584			Tagap1	-0.335143	Zfp760	0.398085					Mut	0.348991
		Zfp983	0.451137	Phlda1	-0.685512					Tagap1	-0.427133					Pla2g7	-0.339103
		Decr2	-0.40673	Rpl38	-0.571878					Prr18	-0.409034					Abca3	0.374215
		H2-T22	-0.422899	Cox6c	-0.574505					Cldn2	-0.329579					Fndc1	0.407618
		Prex2	-0.348224	Pla2g7	-0.542547					Pla2g7	-0.306676					Enpp4	-0.353781
		Trpm3	-0.3777	Ndufc2	-0.580249					Decr2	-0.364363					Decr2	-0.376514
		Krcc1	-0.382116	Etnppl	-0.681551					Npy	0.331907					Rpl13	-0.361014
		Slc6a20a	-0.393383	Fam107a	-0.521785					Gnptg	-0.316653					Mt2	-0.366717
				Ndufa4	-0.57763					Gpx8	-0.327743					Osbpl3	0.328548
				Rps21	-0.508816					H2-T24	0.3142					Cryab	-0.319139
				Basp1	-0.444227					Pnpla7	-0.326634					Zfp983	0.338585
				H2-T22	-0.803357					Lipa	-0.307357					Atp6v1f	-0.332296
				Tmem47	-0.482242											Oaz1	-0.315709
				Sfr1	-0.428865											Zfp760	0.316508
				Bmyc	-0.659116											Rps28	-0.312374
				Sepp1	-0.39444											Pef1	-0.307924
				Uqcrq	-0.616312											Bmyc	-0.30099
				Usmg5	-0.513962
				Slc25a4	-0.451827
				Luzp2	-0.436346
				Fam213a	-0.421603
				Ppil1	-0.727716
				Hopx	-0.573231
				Romo1	-0.658787
				Emc2	-0.408156
				Adprh	-0.497575
				Igfn1	0.577908
				Timp3	-0.424284
				Chst2	-0.394169
				Tagap	0.679634
				Rps28	-0.572756
				Lrrtm1	-0.47244
				Adgrl4	-0.504065
				Fam98b	-0.437966
				Lix1	-0.417476
				Nme2	-0.657051
				Gja1	-0.334201
				Tmem50a	-0.464311
				Abca3	0.428855
				Sumo1	-0.419524
				Nrxn1	-0.370725
				Zfp983	0.590203
				Papss2	-0.505493
				Fndc1	0.646933
				Cat	-0.411869
				Pabpc1	-0.389399
				Arpc2	-0.365129
				Prdm8	-0.470507
				Oaz1	-0.612287
				Slc6a20a	-0.518182
				Dbi	-0.408793
				Mid1	-0.618766
				P2ry12	-0.417273
				Ndufs6	-0.402441
				Glul	-0.305492
				Lmo4	-0.41874
				Gpr88	-0.401528
				Serpine2	-0.334441
				Pdgfa	-0.432122
				Tsen34	-0.5002
				Pdia3	-0.312383
				1810022K09Rik	-0.437452
				Trim8	-0.37338
				Flnb	0.383588
				Shfm1	-0.464291
				Nrgn	-0.34008
				Hnrnpc	-0.316429
				Rps27l	-0.538566
				Vim	-0.459206
				Gm4076	-0.380012
				Decr2	-0.443567
				Usp21	-0.43114
				Cwc15	-0.359239
				Kansl2	0.521842
				Rpl22	-0.369351
				Neurod2	-0.350011
				Eno1	0.366406
				Atp11b	0.342218
				Ndufb4	-0.476211
				Brd4	-0.355791
				Psmc5	0.342693
				Igf2	-0.533362
				Znrf1	-0.324964
				Hspa5	-0.321945
				Bex2	-0.357543
				Gbp2	-0.564555
				Gm13889	-0.544688
				Ckmt1	0.370759
				Prex2	-0.371369
				Tomm7	-0.467047
				Dennd6b	0.491785
				Atp6v1f	-0.454477
				Mpc2	-0.409602
				Snapc4	0.46496
				Neurod1	-0.37958
				Dynll2	-0.308958
				Gnb2	-0.393248
				Srebf2	0.336652
				Ttyh3	-0.402024
				Aqp4	-0.332633
				Hapln1	-0.366198
				Id1	-0.522407
				Cox20	-0.422178
				Glcci1	-0.51707
				Krcc1	-0.412681
				Cacybp	-0.343597
				Atp9a	0.339086
				Lrrc45	0.510848
				Snrpf	-0.433839
				Prelp	-0.493366
				Ubl4a	-0.337402
				Gjb2	-0.494225
				Haghl	0.461596
				Ccdc34	-0.436953
				Cdkn1a	-0.406268
				Rnf128	-0.392076
				Gm19410	0.346905
				Hmgcr	0.340168
				1110032A03Rik	-0.334673
				Gm14412	-0.434978
				Ebpl	-0.503854
				Marcks	-0.323842
				Eif5a	-0.320934
				Nr2f2	-0.44361
				Fez1	-0.308296
				Tmem158	-0.388417
				Tagap1	-0.50371
				Apbb1ip	-0.44864
				Xlr3a	-0.440454
				Fam92a	-0.320549
				Mesdc1	-0.431375
				Dcn	-0.465589
				Cp	-0.405546
				Nop10	-0.436873
				Gtf2a2	-0.352398
				Mapk1ip1l	-0.336975
				Spaca6	0.357602
				Dynlrb1	-0.327011
				Slc17a7	0.328193
				AI987944	-0.412794
				Cfh	-0.390541
				Samhd1	-0.380997
				Rps2	-0.434067
				Podxl	-0.318303
				Mroh1	0.421937
				Zfp36l1	-0.405385
				Zfp946	-0.356232
				Ap1b1	0.314371
				Phax	-0.333605
				Srgn	-0.427803
				Aamp	0.347647
				B230118H07Rik	-0.366948
				Myl12b	-0.317574
				Ube2r2	-0.322823
				Rcc2	-0.325803
				Col6a1	0.395913
				Ndufb10	-0.339745
				Dnajb9	-0.310974
				Kdelr1	-0.335056
				Dpy30	-0.366784
				Skap1	0.445165
				Pgk1	0.347228
				1500011B03Rik	-0.304174
				H2-DMa	0.460016
				Cox17	-0.3829
				2510009E07Rik	-0.326393
				Serpinb9	-0.417729
				Cystm1	-0.407758
				Trim66	0.320957
				Pex6	0.423003
				Rbm3	0.393999
				Tdg	0.406442
				Ttc37	0.355976
				Nfe2l2	-0.352448
				Gnptg	-0.333893
				Ston1	-0.455945
				Gps1	0.380845
				Gm20604	-0.357018
				Gfap	-0.33864
				Hist1h2be	-0.453592
				Actg1	0.311953
				Sh3bp1	-0.31034
				Zswim8	0.318633
				Gbp4	-0.448695
				Fez2	0.339056
				Creg1	-0.310372
				Eml1	0.302562
				Svbp	-0.449396
				Zfp493	-0.408923
				Srp19	-0.314961
				Rbp1	-0.434627
				Cox14	-0.422356
				Tmem9	-0.38689
				Mfap1b	-0.382964
				Aifm3	0.372146
				Cacng4	-0.308092
				Znhit3	-0.407493
				Hist1h1c	-0.445207
				Fyb	-0.404423
				Srcap	0.419816
				Ctbp1	0.322759
				Rnps1	-0.329258
				Lrif1	-0.30596
				Selk	-0.302172
				Rpl36	0.441906
				S100a13	-0.429595
				Abcc9	-0.377594
				Nol7	-0.329662
				Ccdc66	-0.308676
				Tubb3	-0.324444
				Ddo	-0.416991
				Zfp52	-0.423081
				Txndc17	-0.319501
				Irak1bp1	-0.321247
				Zfp760	0.335474
				H2-T23	-0.424864
				Cstb	-0.362369
				Pdcd5	-0.307943
				Muc3a	0.43108
				Tsc22d4	-0.385181
				Peg10	-0.321706
				1500011K16Rik	-0.364183
				Vps11	0.321627
				Dok5	0.356468
				Lrrc3b	-0.373767
				Zic2	-0.392416
				Mt2	-0.42786
				Slc13a3	-0.401635
				Ogdhl	0.335669
				Ints7	0.347284
				Syt3	0.37709
				Ssh3	0.406685
				2010107E04Rik	-0.333336
				Snx17	0.349158
				Trpm3	-0.311344
				Spr	-0.399973
				Ndufaf2	-0.386368
				Mdc1	-0.316773
				B630019K06Rik	-0.316557
				Otud3	0.413119
				Trpm4	0.412625
				Sox2	-0.314782
				Hsd17b11	-0.305415
				Smim18	-0.405999
				Tob2	-0.345103
				Ankrd16	0.324227
				Hdac6	0.320527
				Pnpla3	0.363818
				Ramp2	-0.401241
				Ankrd37	-0.40689
				Cyp2j9	-0.318487
				Zfp800	-0.311553
				Zfp607a	0.394597
				Rps25	-0.304027
				Kctd10	0.322315
				Sarnp	-0.349272
				Zfp970	-0.366162
				Slc7a6	0.354505
				Josd2	0.37879
				Atp5e	-0.360133
				Myo9b	0.323205
				Rida	-0.322068
				Slc7a11	-0.310432
				Mau2	0.30617
				Tmed9	0.340463
				Uhrf1bp1	0.354804
				Klhl22	0.320037
				Slc9a8	0.341864
				Rsph10b	0.393945
				Med20	0.371709
				9930111J21Rik2	-0.368348
				Ggct	-0.323767
				Rpl37a	-0.303067
				Efna2	-0.389591
				Zfp335	0.3818
				Rplp0	0.344613
